# Metabolic STAMP reveals GPCR signaling networks that program β-cell insulin secretion

**DOI:** 10.1101/2025.10.03.680349

**Authors:** Mohammad Ovais Aziz-Zanjani, Rachel E. Turn, Yan Hang, Anushweta Asthana, Leilani E. LaBrie, Mohammadamin Mobedi, Lucy Artemis Xu, Amanda Ramste, Michael Krawitzky, Joshua W. Knowles, Seung K. Kim, Peter K. Jackson

## Abstract

Pancreatic islet β cells integrate glucose and hormonal cues to control insulin secretion through spatially and temporally organized phosphorylation networks in health and diabetes. Here, using Metabolic STAMP (Synchronized Temporal-Spatial Analysis via Microscopy and Phosphoproteomics), we combine time-resolved phosphoproteomics, imaging, and kinase inhibition in mouse β cells and human islets to map stimulus-specific GPCR signaling pathways. Metabolic STAMP reveals that GLP1-R and FFAR4 engage distinct, compartmentalized kinase programs, including GLP1-R-biased ERK activation, receptor-specific cAMP-PKA domains, and a phospho-ATAT1/HDAC6 node that differentially modulates microtubule acetylation and insulin secretion during GSIS based on stimulation conditions. These GPCR-responsive phospho-signatures and microtubule remodeling patterns are substantially conserved in human islets. Together, our data define an integrated, compartmentalized signaling architecture linking metabolic GPCR inputs, organelle remodeling, and insulin secretion, and provide a β-cell phosphoproteomic resource that connects dynamic signaling nodes to human genetic risk and potential therapeutic targets.
