## Supplementary material for "Metabolic STAMP reveals GPCR signaling networks that program β-cell insulin secretion": Table S3

### Sheet: PLATE1 Inhibitors
Destination Plate Barcode	Plate#	Original Well	Inhibitor	TARGET	REPLICATE-11	REPLICATE-12	REPLICATE-21	REPLICATE-22	INS-T1	INS-T2	R1	R2	R3	R4	Average	STDEV
CONTROL-LG_01A	P1	B1	NONE	NONE	11300	11408	8738	8870	112700	59134	0.0100266	0.0101224	0.0147766	0.0149998	0.0124814	0.00278095
CONTROL-LG_01A	P1	A1	NONE	NONE	12363	11896	8112	7996	107483	44769	0.0115023	0.0110678	0.0181197	0.0178606	0.0146376	0.00387669
CONTROL-LG_01A	P1	C1	NONE	NONE	14354	14191	5375	5408	63051	51895	0.0227657	0.0225072	0.0103575	0.010421	0.0165128	0.00707175
CONTROL-HG_01A	P1	D1	NONE	NONE	23467	24981	10753	10230	72132	61332	0.0325334	0.0346323	0.0175324	0.0166797	0.0253445	0.00955774
CONTROL-HG_01A	P1	E1	NONE	NONE	24387	25690	18360	18417	82638	43774	0.0295106	0.0310874	0.0419427	0.0420729	0.0361534	0.00679086
CONTRL-HG-TUG891-GLP-1_01A	P1	H1	NONE	NONE	32050	32225	31760	30532	69869	51453	0.0458716	0.046122	0.0617262	0.0593396	0.0532649	0.00844942
CONTRL-HG-TUG891-GLP-1_01A	P1	G1	NONE	NONE	34584	35479	28337	28389	71256	49335	0.0485349	0.0497909	0.0574379	0.0575433	0.0533268	0.00483549
CONTRL-HG-TUG891-GLP-1_01A	P1	F1	NONE	NONE	36731	37398	29861	30276	68732	55825	0.0534409	0.0544113	0.0534904	0.0542338	0.0538941	0.000500431
RT_10nL_01A	P1	H12	KN-93 2uM	CAMKII	14223	14580	11267	12901	103761	103150	0.0137075	0.0140515	0.0109229	0.012507	0.0127972	0.0014141
RT_10nL_01A	P1	E12	NKY-80 20 uM	ADCYs	14337	14711	10643	10597	145952	65815	0.00982309	0.0100793	0.0161711	0.0161012	0.0130437	0.00357251
RT_10nL_01A	P1	F12	NKY-80 20 uM	ADCYs	6928	7093	14316	14572	98516	61217	0.00703236	0.00719985	0.0233857	0.0238038	0.0153554	0.00951573
RT_10nL_01A	P1	G12	KN-93 2uM	CAMKII	14183	15492	15873	9873	97659	61492	0.014523	0.0158634	0.0258131	0.0160557	0.0180638	0.005211
RT_10nL_01A	P1	A12	UDP-Gluco-10uM	P2YR14(GPCR)	27463	27671	18658	18153	142781	86600	0.0192344	0.01938	0.021545	0.0209619	0.0202803	0.00115016
RT_10nL_01A	P1	F9	T-1101	HEC1, NEK2	10922	10970	18049	16293	162960	47308	0.00670226	0.00673171	0.0381521	0.0344403	0.0215066	0.0171447
RT_10nL_01A	P1	B12	UDP-Gluco-10uM	P2YR14(GPCR)	11621	10567	19872	17693	55458	70607	0.0209546	0.0190541	0.0281445	0.0250584	0.0233029	0.00408617
RT_10nL_01A	P1	D11	AZ628	BRAF	14966	14979	20150	19755	48656	62730	0.0307588	0.0307855	0.0321218	0.0314921	0.0312896	0.000650489
RT_10nL_01A	P1	F8	Regorafenib	Autophagy; c-Kit; FGFR; PDGFR; Raf; RET; Tie; VEGFR	18988	19303	17274	17301	156490	49513	0.0121337	0.012335	0.0348878	0.0349423	0.0235747	0.013095
RT_10nL_01A	P1	A11	Mps1-IN-3	Mps1	15515	15194	21507	21091	120170	60020	0.0129109	0.0126438	0.0358331	0.03514	0.0241319	0.0131147
RT_10nL_01A	P1	F11	branebrutinib	Btk	12719	12946	13835	14099	62193	48346	0.0204509	0.0208158	0.0286166	0.0291627	0.0247615	0.00477432
RT_10nL_01A	P1	B8	Larotrectinib	Apoptosis; Trk Receptor	13243	12753	26788	26139	54196	84054	0.0244354	0.0235313	0.03187	0.0310979	0.0277336	0.0043576
RT_10nL_01A	P1	F7	Pralsetinib	RET	13977	14431	18882	19299	122530	43338	0.011407	0.0117775	0.0435692	0.0445314	0.0278213	0.0187444
RT_10nL_01A	P1	B11	STK16-IN-1	STK16	8099	8094	32590	32562	51459	80603	0.0157387	0.015729	0.0404327	0.040398	0.0280746	0.0142499
RT_10nL_01A	P1	F10	WNK463	WNKs, Ser/Thr Protease	14773	14526	17142	15651	72668	45218	0.0203294	0.0199895	0.0379097	0.0346123	0.0282102	0.00939419
RT_10nL_01A	P1	F6	Midostaurin	Apoptosis; c-Kit; NO Synthase; PKC; VEGFR	14724	15013	19726	19434	136060	42791	0.0108217	0.0110341	0.0460985	0.0454161	0.0283426	0.0201109
RT_10nL_01A	P1	B10	Centrinone-B	Polo-like Kinase (PLK)	13189	13445	28980	28474	53001	88763	0.0248844	0.0253674	0.0326487	0.0320787	0.0287448	0.00418985
RT_10nL_01A	P1	D10	XST-14	Anaplastic lymphoma kinase (ALK); Apoptosis; CaMK; p38 MAPK; TGF-β Receptor; ULK	12156	11772	19726	19301	47052	60239	0.0258352	0.0250191	0.0327462	0.0320407	0.0289103	0.00404602
RT_10nL_01A	P1	B5	Afatinib	Akt; Apoptosis; Autophagy; c-Met/HGFR; EGFR; p38 MAPK	22249	21926	31913	28953	114520	78518	0.019428	0.019146	0.0406442	0.0368743	0.0290231	0.0113477
RT_10nL_01A	P1	F4	Ibrutinib	Btk; Ligands for Target Protein for PROTAC	22021	22048	17158	17344	211320	35871	0.0104207	0.0104335	0.0478325	0.048351	0.0292594	0.0217468
RT_10nL_01A	P1	H11	FGF-401	FGFR1, FGFR2, FGFR3, FGFR4	15703	16044	30304	30040	47786	116520	0.0328611	0.0335747	0.0260076	0.025781	0.0295561	0.00423933
RT_10nL_01A	P1	F5	Lapatinib	Autophagy; EGFR; Ferroptosis	14311	14716	24698	24515	308020	43308	0.00464613	0.00477761	0.0570287	0.0566062	0.0307647	0.0300837
RT_10nL_01A	P1	A9	Vandetanib	Apoptosis; Autophagy; VEGFR	30110	29597	26114	25717	197600	54046	0.0152379	0.0149782	0.0483181	0.0475835	0.0315294	0.0189645
RT_10nL_01A	P1	F3	Ponatinib	Autophagy; Bcr-Abl; FGFR; PDGFR; Src; VEGFR	16855	16501	22485	22617	170110	41230	0.00990829	0.00970019	0.0545355	0.0548557	0.0322499	0.0259185
RT_10nL_01A	P1	E10	Adavosertib	Wee1	15659	15847	20037	18846	49692	58737	0.0315121	0.0318904	0.0341131	0.0320854	0.0324003	0.00116642
RT_10nL_01A	P1	E8	Lenvatinib	c-Kit; FGFR; PDGFR; RET; VEGFR	18670	18656	16586	16468	60977	45776	0.0306181	0.0305951	0.036233	0.0359752	0.0333553	0.00317571
RT_10nL_01A	P1	A8	Entrectinib	Anaplastic lymphoma kinase (ALK); Autophagy; ROS Kinase; Trk Receptor	13854	13957	32338	30849	171760	53232	0.00806591	0.00812587	0.0607492	0.057952	0.0337232	0.0296139
RT_10nL_01A	P1	E11	borussertib	AKT	17059	17023	16072	15812	42268	50013	0.0403591	0.040274	0.0321356	0.0316158	0.0360961	0.00487806
RT_10nL_01A	P1	D7	Tofacitinib	Apoptosis; JAK	13600	13693	32859	31361	47063	70357	0.0288974	0.029095	0.0467032	0.0445741	0.0373175	0.00964809
RT_10nL_01A	P1	A6	Tucatinib	EGFR	19654	19138	35948	35350	117630	61177	0.0167083	0.0162697	0.0587606	0.0577832	0.0373804	0.0241273
RT_10nL_01A	P1	E5	Gefitinib	Apoptosis; Autophagy; EGFR	22065	21739	20702	20063	70138	46162	0.0314594	0.0309946	0.0448464	0.0434622	0.0376906	0.00748733
RT_10nL_01A	P1	A10	BI 2536	Apoptosis; Epigenetic Reader Domain; Polo-like Kinase (PLK)	18004	17962	38692	38711	135500	61150	0.0132871	0.0132561	0.0632739	0.063305	0.0382805	0.0288778
RT_10nL_01A	P1	D8	Axitinib	PDGFR; VEGFR	18229	18843	24601	24251	48523	62963	0.0375678	0.0388331	0.0390722	0.0385163	0.0384973	0.000660217
RT_10nL_01A	P1	E6	Gilteritinib	FLT3; TAM Receptor	23127	23071	21512	21921	75671	46698	0.0305626	0.0304886	0.0460662	0.0469421	0.0385148	0.00923221
RT_10nL_01A	P1	B6	Erdafitinib	Apoptosis; FGFR	22479	20920	29795	29471	57909	71517	0.0388178	0.0361256	0.0416614	0.0412084	0.0394533	0.00254514
RT_10nL_01A	P1	B4	Lorlatinib	Anaplastic lymphoma kinase (ALK); Apoptosis; ROS Kinase	30413	29514	31906	31305	101210	63457	0.0300494	0.0291612	0.0502797	0.0493326	0.0397057	0.011675
RT_10nL_01A	P1	D9	Vemurafenib	Autophagy; Raf	17568	17639	29510	29441	50917	65006	0.0345032	0.0346427	0.0453958	0.0452897	0.0399578	0.00621836
RT_10nL_01A	P1	A4	Brigatinib	Anaplastic lymphoma kinase (ALK)	23679	23497	34696	33805	246480	48247	0.00960686	0.00953302	0.0719133	0.0700665	0.0402799	0.0354689
RT_10nL_01A	P1	C10	MRT67307	Autophagy; IKK; ULK;TBK1	14192	14430	25744	25772	47561	49403	0.0298396	0.03034	0.0521102	0.0521669	0.0411142	0.0127315
RT_10nL_01A	P1	E9	JH295	NEK2	19409	18404	24856	24732	52217	51633	0.0371699	0.0352452	0.0481398	0.0478996	0.0421136	0.00686555
RT_10nL_01A	P1	D6	Pemigatinib	FGFR	17760	17701	31679	31405	49475	64324	0.0358969	0.0357777	0.0492491	0.0488231	0.0424367	0.00762249
RT_10nL_01A	P1	C11	DGY-06-116	Src	17440	17475	25416	25261	44270	55294	0.0393946	0.0394737	0.0459652	0.0456849	0.0426296	0.0036917
RT_10nL_01A	P1	H9	Rigosertib	PLK1	14785	15356	50405	50748	50406	89954	0.0293318	0.0304646	0.0560342	0.0564155	0.0430615	0.0152075
RT_10nL_01A	P1	A5	Capmatinib	Apoptosis; c-Met/HGFR	19048	17747	42938	41996	235940	53855	0.00807324	0.00752183	0.0797289	0.0779798	0.0433259	0.0410315
RT_10nL_01A	P1	C5	Dacomitinib	Apoptosis; EGFR	24182	24265	27833	27788	84054	47041	0.0287696	0.0288683	0.0591675	0.0590719	0.0439693	0.0174942
RT_10nL_01A	P1	E7	Avapritinib	c-Kit; PDGFR	25355	25618	21642	21847	52423	52498	0.0483662	0.0488679	0.0412244	0.0416149	0.0450183	0.00416349
RT_10nL_01A	P1	C7	Ruxolitinib	Apoptosis; Autophagy; JAK; Mitophagy	16827	16828	29701	28539	46668	53322	0.0360568	0.036059	0.0557012	0.053522	0.0453348	0.0107489
RT_10nL_01A	P1	A7	Upadacitinib	JAK	17777	17483	31677	31554	241450	37781	0.0073626	0.00724084	0.0838437	0.0835182	0.0454913	0.0440978
RT_10nL_01A	P1	A3	Selumetinib	Apoptosis; MEK	33700	33724	35346	34633	336100	41660	0.0100268	0.0100339	0.084844	0.0831325	0.0470093	0.0427053
RT_10nL_01A	P1	F2	Cobimetinib	Apoptosis; MEK	26702	24232	33486	33433	165600	42098	0.0161244	0.0146329	0.079543	0.0794171	0.0474293	0.037014
RT_10nL_01A	P1	C8	Pazopanib	Autophagy; c-Kit; FGFR; PDGFR; VEGFR	21203	20505	30423	30361	50976	54408	0.0415941	0.0402248	0.0559164	0.0558025	0.0483844	0.00864959
RT_10nL_01A	P1	C9	Encorafenib	Raf	26879	24095	28069	27090	50256	56089	0.0534842	0.0479445	0.0500437	0.0482982	0.0499427	0.00253305
RT_10nL_01A	P1	G9	GSK461364	Polo-like Kinase (PLK)	28106	28416	22599	22405	49156	47982	0.0571772	0.0578078	0.0470989	0.0466946	0.0521946	0.00612508
RT_10nL_01A	P1	E4	Zanubrutinib	Btk	16757	15932	23146	22460	47117	32633	0.0355647	0.0338137	0.0709282	0.068826	0.0522831	0.0203464
RT_10nL_01A	P1	A2	KIN001-237	RON	38705	39288	46290	44256	431710	47099	0.00896551	0.00910055	0.0982823	0.0939638	0.052578	0.0503124
RT_10nL_01A	P1	E3	Nilotinib	Autophagy; Bcr-Abl	26763	26591	25558	25095	53379	45732	0.0501377	0.0498155	0.0558865	0.054874	0.0526784	0.00314982
RT_10nL_01A	P1	D5	Erlotinib	Autophagy; EGFR	18771	19139	52238	51800	87996	57670	0.0213317	0.0217499	0.0905809	0.0898214	0.0558709	0.0396427
RT_10nL_01A	P1	G6	Fostamatinib	FLT3; Syk	28796	28474	25735	25930	54995	42902	0.0523611	0.0517756	0.0599855	0.0604401	0.0561406	0.00471192
RT_10nL_01A	P1	H10	JNK-IN-8	JNK	19008	19377	58347	58410	50294	78031	0.0377938	0.0385275	0.0747741	0.0748549	0.0564876	0.0211643
RT_10nL_01A	P1	C6	Nintedanib	FGFR; PDGFR; VEGFR	22982	22942	29240	29160	47342	45237	0.0485446	0.0484601	0.0646374	0.0644605	0.0565257	0.00926482
RT_10nL_01A	P1	G11	FF-10101	FGFR1, FGFR2, FGFR3, FGFR4	33831	30751	25598	26038	48570	53715	0.0696541	0.0633127	0.0476552	0.0484744	0.0572741	0.0109497
RT_10nL_01A	P1	G2	Trametinib	Apoptosis; Autophagy; MEK	31694	31756	24492	22919	56944	39306	0.0556582	0.0557671	0.0623111	0.0583092	0.0580114	0.00311719
RT_10nL_01A	P1	D3	Imatinib	Autophagy; Bcr-Abl; c-Kit; PDGFR; SARS-CoV	24541	23839	41513	40335	55838	52822	0.0439504	0.0426931	0.0785904	0.0763602	0.0603985	0.0197462
RT_10nL_01A	P1	E2	Palbociclib	CDK4, CDK6	29713	29891	27699	27058	57378	39361	0.0517847	0.0520949	0.0703717	0.0687432	0.0607486	0.0101941
RT_10nL_01A	P1	B9	Dabrafenib	Raf	14829	15263	69461	69404	50601	73451	0.0293057	0.0301634	0.0945678	0.0944902	0.0621318	0.0374107
RT_10nL_01A	P1	G10	ULK-101	ULK1	37943	38514	22259	21388	49371	45909	0.0768528	0.0780094	0.048485	0.0465878	0.0624838	0.0172835
RT_10nL_01A	P1	B2	Rapamycin	Antibiotic; Autophagy; Bacterial; Endogenous Metabolite; FKBP; Fungal; mTOR	41604	40887	55830	55256	96267	67469	0.0432173	0.0424725	0.0827491	0.0818984	0.0625843	0.0227978
RT_10nL_01A	P1	H5	Neratinib	EGFR	31154	29829	44545	45004	72454	53540	0.0429983	0.0411696	0.0831995	0.0840568	0.062856	0.0239997
RT_10nL_01A	P1	C2	Ribociclib	CDK	29459	29594	32313	31758	57226	43091	0.0514783	0.0517143	0.0749878	0.0736998	0.0629701	0.0131442
RT_10nL_01A	P1	D4	Acalabrutinib	Btk	25100	25209	53573	53352	69910	57465	0.0359033	0.0360592	0.0932272	0.0928426	0.0645081	0.0329404
RT_10nL_01A	P1	G7	Selpercatinib	RET	35697	36414	26552	26581	51162	42391	0.0697725	0.0711739	0.0626359	0.0627043	0.0665717	0.00454137
RT_10nL_01A	P1	B3	Bosutinib	Autophagy; Bcr-Abl; Src	35175	34645	61161	60621	99893	57395	0.0352127	0.0346821	0.106562	0.105621	0.0705193	0.0410772
RT_10nL_01A	P1	G3	Ceritinib	Anaplastic lymphoma kinase (ALK); IGF-1R; Insulin Receptor	34417	34878	33155	31101	56547	40208	0.0608644	0.0616797	0.0824587	0.0773503	0.0705883	0.0109628
RT_10nL_01A	P1	H4	Ripretinib	Apoptosis; c-Kit; FLT3; PDGFR; VEGFR	16433	16234	65018	66096	59325	53315	0.0277	0.0273645	0.121951	0.123973	0.0752469	0.0551025
RT_10nL_01A	P1	C4	Crizotinib	Anaplastic lymphoma kinase (ALK); Autophagy; c-Met/HGFR; ROS Kinase	28215	28337	46307	47105	59979	45088	0.0470415	0.0472449	0.102704	0.104473	0.0753659	0.0325969
RT_10nL_01A	P1	H7	Cabozantinib	Apoptosis; c-Kit; c-Met/HGFR; FLT3; TAM Receptor; VEGFR	14603	14563	74388	74544	42202	63835	0.0346026	0.0345078	0.116532	0.116776	0.0756046	0.0473998
RT_10nL_01A	P1	G5	Osimertinib	EGFR	41831	42302	39714	40460	69165	42933	0.06048	0.061161	0.0925023	0.0942399	0.0770958	0.0188085
RT_10nL_01A	P1	G4	Pexidartinib	Apoptosis; c-Fms; c-Kit	39371	39952	29520	29774	49453	39913	0.079613	0.0807878	0.0739609	0.0745972	0.0772397	0.00346193
RT_10nL_01A	P1	H8	Sunitinib	Apoptosis; Autophagy; IRE1; Mitophagy; PDGFR; VEGFR	16944	16026	65430	65475	39806	57823	0.0425664	0.0402603	0.113156	0.113233	0.077304	0.0414536
RT_10nL_01A	P1	B7	Fedratinib	Apoptosis; JAK	28336	28529	99384	99306	67350	86834	0.0420728	0.0423593	0.114453	0.114363	0.078312	0.0416802
RT_10nL_01A	P1	H2	Binimetinib	Autophagy; MEK	32275	32328	61898	62646	84260	50631	0.0383041	0.038367	0.122253	0.123731	0.0806637	0.0488801
RT_10nL_01A	P1	H3	Alectinib	Anaplastic lymphoma kinase (ALK)	26460	27395	63857	64865	94421	46463	0.0280234	0.0290137	0.137436	0.139606	0.0835198	0.0635174
RT_10nL_01A	P1	H6	Baricitinib	JAK	17615	17232	68223	69222	58123	47493	0.0303064	0.0296475	0.143649	0.145752	0.0873386	0.0662417
RT_10nL_01A	P1	G8	Sorafenib	Apoptosis; Autophagy; Ferroptosis; FLT3; Raf; VEGFR	52082	52932	23662	24087	43912	40513	0.118605	0.120541	0.0584059	0.059455	0.0892519	0.0350237
RT_10nL_01A	P1	D2	Abemaciclib	CDK	31025	31061	57434	57228	52938	46736	0.0586063	0.0586743	0.12289	0.12245	0.0906551	0.036968
RT_10nL_01A	P1	C3	Dasatinib	Apoptosis; Autophagy; Bcr-Abl; Src	27046	27282	64363	64865	60246	42060	0.0448926	0.0452843	0.153027	0.15422	0.0993559	0.0626648

### Sheet: PLATE2 Inhibitors
Destination Plate Barcode	Plate#	Original Well	Inhibitor	TARGET	REPLICATE-11	REPLICATE-12	REPLICATE-21	REPLICATE-22	INS-T1	INS-T2	R1	R2	R3	R4	Average	STDEV
CONTROL-LG_01B	P2	C1	NONE	NONE	5106	4999	8453	7939	256891	67891	0.00198761	0.00194596	0.0124508	0.0116937	0.00701954	0.00584262
CONTROL-LG_01B	P2	A1	NONE	NONE	8511	7659	8244	7904	241562	66568	0.00352332	0.00317061	0.0123843	0.0118736	0.00773796	0.00507661
CONTROL-LG_01B	P2	B1	NONE	NONE	7543	7711	8217	7923	230672	59892	0.00327001	0.00334284	0.0137197	0.0132288	0.00839034	0.00587389
CONTROL-HG_01B	P2	D1	NONE	NONE	7899	8137	7782	7671	253190	50777	0.00311979	0.00321379	0.0153258	0.0151072	0.00919166	0.0069576
CONTROL-HG_01B	P2	E1	NONE	NONE	10729	10646	8645	7517	271940	51769	0.00394536	0.00391483	0.0166992	0.0145203	0.00976991	0.00680167
CONTRL-HG-TUG891-GLP-1_01B	P2	G1	NONE	NONE	27249	26788	54729	53139	121551	99266	0.0224178	0.0220385	0.0551337	0.0535319	0.0382805	0.0185478
CONTRL-HG-TUG891-GLP-1_01B	P2	H1	NONE	NONE	31901	31169	43251	45693	106950	63567	0.029828	0.0291435	0.06804	0.0718816	0.0497233	0.0234225
CONTRL-HG-TUG891-GLP-1_01B	P2	F1	NONE	NONE	55567	55235	41298	40986	131960	49247	0.042109	0.0418574	0.0838589	0.0832254	0.0627627	0.0239957
RT_10nL_02A	P2	H10	WZ4003	NUAK1/NUAK2, AMPK	11066	10840	23260	21314	248090	149200	0.00446048	0.00436938	0.0155898	0.0142855	0.0096763	0.00609871
RT_10nL_02A	P2	H9	TL4-12	MAP4K2	8955	8738	18197	16695	247810	66118	0.00361366	0.00352609	0.027522	0.0252503	0.014978	0.0132056
RT_10nL_02A	P2	D11	MFH290	CDK12, CDK13	11213	10916	15604	15675	92095	68587	0.0121755	0.011853	0.0227507	0.0228542	0.0174083	0.00623011
RT_10nL_02A	P2	B11	THZ1	CDK7, CDK12,CDK13	9746	9834	11417	11437	50137	73934	0.0194387	0.0196143	0.0154422	0.0154692	0.0174911	0.00235141
RT_10nL_02A	P2	H11	XMD8-92	Epigenetic Reader Domain; ERK	11884	11442	18259	17892	266660	70878	0.00445661	0.00429086	0.0257612	0.0252434	0.014938	0.0122006
RT_10nL_02A	P2	E10	Torin 2	Apoptosis; Autophagy; DNA-PK; mTOR	15271	14981	21517	20026	77218	83884	0.0197765	0.0194009	0.0256509	0.0238734	0.0221754	0.00307761
RT_10nL_02A	P2	H8	WZ4002	EGFR	15863	15448	19033	19149	238940	49511	0.00663891	0.00646522	0.038442	0.0386763	0.0225556	0.0184797
RT_10nL_02A	P2	A4	Motesanib	c-Kit; VEGFR	13999	13958	23136	22213	330680	53643	0.0042334	0.004221	0.0431296	0.0414089	0.0232482	0.0219748
RT_10nL_02A	P2	E9	THZ-P1-2	PI5P4K	15066	14933	22838	22668	155790	58699	0.00967071	0.00958534	0.038907	0.0386174	0.0241951	0.0168211
RT_10nL_02A	P2	H3	XL019	Apoptosis; JAK	20777	20778	21748	20275	255750	50699	0.00812395	0.00812434	0.0428963	0.0399909	0.0247839	0.0192735
RT_10nL_02A	P2	A8	WH-4-023	Src	12436	12087	22344	20563	241170	47404	0.00515653	0.00501182	0.0471353	0.0433782	0.0251705	0.0232444
RT_10nL_02A	P2	A10	XMU-MP-1	MAP4K2/GCK	12455	12596	23813	23098	251360	50105	0.00495504	0.00501114	0.0475262	0.0460992	0.0258979	0.0241574
RT_10nL_02A	P2	E8	LRRK2-IN-1	Apoptosis; LRRK2	14742	14515	25898	25616	125690	60722	0.0117289	0.0115483	0.0426501	0.0421857	0.0270282	0.0177716
RT_10nL_02A	P2	C11	THZ531	CDK12, CDK13	10543	10354	19872	19880	150040	41801	0.00702679	0.00690083	0.0475395	0.0475587	0.0272565	0.023432
RT_10nL_02A	P2	H7	JAK3-IN-1	JAK	16878	16037	19778	19570	255900	39562	0.00659555	0.0062669	0.0499924	0.0494667	0.0280804	0.0249996
RT_10nL_02A	P2	F11	YKL-05-124	CDK7	8862	8848	19841	19653	198740	37887	0.00445909	0.00445205	0.0523689	0.0518727	0.0282882	0.0275203
RT_10nL_02A	P2	D10	Torin 1	Autophagy; mTOR	10628	10737	22724	22608	111030	48084	0.00957219	0.00967036	0.047259	0.0470177	0.0283798	0.0216608
RT_10nL_02A	P2	A6	Necrostatin-1	Autophagy; Ferroptosis; Indoleamine 2,3-Dioxygenase (IDO); RIP kinase	9651	9226	25406	24764	191760	48307	0.00503285	0.00481122	0.0525928	0.0512638	0.0284252	0.0271446
RT_10nL_02A	P2	A11	YKL-05-099	Salt-inducible Kinase (SIK)	14710	15278	25830	25099	155570	52013	0.00945555	0.00982066	0.0496607	0.0482552	0.029298	0.0227091
RT_10nL_02A	P2	D2	Defactinib	FAK	13856	13964	24606	23905	238940	45473	0.00579895	0.00584414	0.0541112	0.0525697	0.029581	0.0274423
RT_10nL_02A	P2	D8	JH-X-119-01	IRAK	11125	10823	10314	10206	40965	31104	0.0271573	0.0264201	0.0331597	0.0328125	0.0298874	0.0035935
RT_10nL_02A	P2	A2	GNF-7	Ack1; Bcr-Abl	40063	39948	27751	26740	342300	55818	0.0117041	0.0116705	0.0497169	0.0479057	0.0302493	0.0214463
RT_10nL_02A	P2	F8	BMX-IN-1	BMX Kinase; Btk	9612	9234	26884	27239	204920	48080	0.00469061	0.00450615	0.0559151	0.0566535	0.0304413	0.0298425
RT_10nL_02A	P2	A9	DDR1-IN-1	Discoidin Domain Receptor	8474	8285	35956	35231	243770	61937	0.00347623	0.0033987	0.0580525	0.056882	0.0304524	0.0311978
RT_10nL_02A	P2	F10	DCLK1-IN-1	Others	11459	11151	23251	23417	128480	44164	0.0089189	0.00867917	0.052647	0.0530228	0.030817	0.0254248
RT_10nL_02A	P2	H4	Linifanib	Apoptosis; Autophagy; c-Fms; c-Kit; FLT3; PDGFR; VEGFR	18269	19119	25915	25797	277360	46832	0.00658675	0.00689321	0.0553361	0.0550841	0.030975	0.0279847
RT_10nL_02A	P2	H6	Bemcentinib	TAM Receptor	14403	13708	22866	23064	255910	40463	0.00562815	0.00535657	0.0565109	0.0570002	0.031124	0.0295977
RT_10nL_02A	P2	E7	Tesevatinib	EGFR; Ephrin Receptor; VEGFR	8863	8475	27489	27541	183720	46464	0.00482419	0.004613	0.0591619	0.0592738	0.0319682	0.0314653
RT_10nL_02A	P2	E4	GNF-5837	Trk Receptor	17584	17255	24347	24316	222620	42728	0.00789866	0.00775088	0.0569814	0.0569088	0.0323849	0.0283597
RT_10nL_02A	P2	C7	GDC-0879	Raf	8937	9407	26179	24608	91207	45794	0.00979859	0.0103139	0.0571669	0.0537363	0.0327539	0.0262472
RT_10nL_02A	P2	A5	BMS-509744	Itk	16291	15844	33149	32010	325380	53145	0.00500676	0.00486938	0.0623746	0.0602314	0.0331206	0.0325541
RT_10nL_02A	P2	F9	TM-04-176-01	PIP4K2C, PIP4K2A, PIP4K2B	7314	7065	26667	26589	169190	42757	0.00432295	0.00417578	0.0623687	0.0621863	0.0332634	0.0335027
RT_10nL_02A	P2	E11	FMF-04-159-2	CDK	18782	18857	22205	21870	163510	38990	0.0114868	0.0115326	0.0569505	0.0560913	0.0340153	0.0259896
RT_10nL_02A	P2	F7	BJG-03-025	FAK	21052	20839	28226	28560	160550	50901	0.0131124	0.0129798	0.0554527	0.0561089	0.0344135	0.0246744
RT_10nL_02A	P2	D6	GW2580	c-Fms	13549	12786	20345	19433	59835	42283	0.0226439	0.0213688	0.0481163	0.0459594	0.0345221	0.0144881
RT_10nL_02A	P2	H2	Masitinib	Apoptosis; c-Kit; FAK; FGFR; PDGFR; Src	23399	23015	32932	32539	329560	52692	0.00710007	0.00698355	0.0624991	0.0617532	0.034584	0.0318044
RT_10nL_02A	P2	B9	DDC-03-024-01	EGFR	10178	10434	23604	23507	52001	47673	0.0195727	0.020065	0.0495123	0.0493088	0.0346147	0.0170862
RT_10nL_02A	P2	F6	GNE-3511	MAP3K	10030	9827	27885	28315	207020	42939	0.00484494	0.00474688	0.064941	0.0659424	0.0351188	0.0350163
RT_10nL_02A	P2	B10	Mps1-IN-1	Mps1	16043	16043	28124	27708	46640	76872	0.0343975	0.0343975	0.0365855	0.0360443	0.0353562	0.00112884
RT_10nL_02A	P2	G4	Vatalanib	VEGFR2	19107	18876	46968	46517	199670	74701	0.00956929	0.0094536	0.0628747	0.0622709	0.0360421	0.030636
RT_10nL_02A	P2	F2	PND-1186	Apoptosis; FAK	20949	19875	26098	25870	251050	40353	0.00834455	0.00791675	0.0646742	0.0641092	0.0362612	0.0324836
RT_10nL_02A	P2	G7	TL02-59	Apoptosis; Src	15165	15361	44258	44322	162380	70115	0.0093392	0.00945991	0.063122	0.0632133	0.0362836	0.0310431
RT_10nL_02A	P2	C10	Mps1-IN-2	Mps1; Polo-like Kinase (PLK)	26194	27405	22814	22215	166550	39613	0.0157274	0.0164545	0.0575922	0.0560801	0.0364636	0.0235342
RT_10nL_02A	P2	F5	TG 100801	FGFR; PDGFR; Src; VEGFR	14784	15595	25061	25019	156350	39305	0.00945571	0.00997442	0.0637603	0.0636535	0.036711	0.031173
RT_10nL_02A	P2	G11	JWG-071	ERK	24122	23075	37156	36698	114040	69981	0.0211522	0.0202341	0.0530944	0.0524399	0.0367302	0.0185237
RT_10nL_02A	P2	B6	Vactosertib	TGF-β Receptor	11752	11792	19897	19535	52339	38453	0.0224536	0.02253	0.0517437	0.0508023	0.0368824	0.0166213
RT_10nL_02A	P2	D5	GNE7915	LRRK2	15893	15705	26069	26312	104270	44504	0.0152422	0.0150619	0.0585768	0.0591228	0.0370009	0.02523
RT_10nL_02A	P2	F3	Mubritinib	EGFR	12508	13431	22155	22294	153040	33823	0.00817303	0.00877614	0.0655028	0.0659137	0.0370914	0.0330452
RT_10nL_02A	P2	D7	GW5074	c-RAF	13344	13182	20634	20487	47237	44532	0.028249	0.0279061	0.0463352	0.0460051	0.0371239	0.0104476
RT_10nL_02A	P2	E2	PF-562271	FAK; Pyk2	22160	23860	29662	29070	258070	44516	0.00858682	0.00924555	0.0666322	0.0653024	0.0374417	0.032944
RT_10nL_02A	P2	G10	HTH-01-015	AMPK	25120	24441	37106	37578	179090	60876	0.0140265	0.0136473	0.0609534	0.0617288	0.037589	0.0274288
RT_10nL_02A	P2	G9	BSJ-04-122	p38 MAPK	22972	21877	40475	40769	168620	65054	0.0136235	0.0129741	0.0622175	0.0626695	0.0378712	0.0283755
RT_10nL_02A	P2	D9	SRPKIN-1	SRPK	12308	12185	22702	22568	52404	43193	0.0234868	0.023252	0.0525594	0.0522492	0.0378869	0.0167641
RT_10nL_02A	P2	E3	NVP-AEW541	Autophagy; IGF-1R; Insulin Receptor	15105	15047	27940	25719	214250	38008	0.00705018	0.0070231	0.0735108	0.0676673	0.0388129	0.0367695
RT_10nL_02A	P2	G2	Infigratinib	Apoptosis; FGFR	19922	20764	52224	51293	202580	76440	0.00983414	0.0102498	0.0683203	0.0671023	0.0388766	0.0332995
RT_10nL_02A	P2	G8	QL-XII-47	BTK,BMX	22852	22447	39984	40049	114740	66528	0.0199163	0.0195634	0.060101	0.0601987	0.0399449	0.0233312
RT_10nL_02A	P2	F4	LDC1267	TAM Receptor	17550	17066	25658	25710	228980	35137	0.00766442	0.00745305	0.0730227	0.0731707	0.0403277	0.0378385
RT_10nL_02A	P2	C8	FIIN-3	EGFR; FGFR	20414	20285	24532	24239	79356	42518	0.0257246	0.025562	0.0576979	0.0570088	0.0414983	0.0183101
RT_10nL_02A	P2	E6	A-674563	Akt	11971	11810	33142	32511	149110	42569	0.0080283	0.00792033	0.0778548	0.0763725	0.042544	0.0399222
RT_10nL_02A	P2	C2	BMS 777607	c-Met/HGFR; TAM Receptor	19524	18595	31081	30589	128650	43067	0.0151761	0.0144539	0.0721689	0.0710265	0.0432064	0.0327882
RT_10nL_02A	P2	B8	FIIN-2	FGFR	15483	15143	22578	22196	43584	41545	0.0355245	0.0347444	0.0543459	0.0534264	0.0445103	0.0108375
RT_10nL_02A	P2	G6	OSU-T315	Apoptosis; Autophagy; Integrin	18333	18013	55432	54904	141890	70398	0.0129206	0.012695	0.0787409	0.0779909	0.0455868	0.0378513
RT_10nL_02A	P2	A7	ONO-4059	BTK	33442	32769	37034	36728	212540	48726	0.0157344	0.0154178	0.0760046	0.0753766	0.0456334	0.0347083
RT_10nL_02A	P2	A3	SGX-523	c-Met/HGFR	48544	47129	38957	38144	298500	50725	0.0162626	0.0157886	0.0768004	0.0751976	0.0460123	0.0346324
RT_10nL_02A	P2	C9	JBJ-04-125-02	EGFR	18621	18889	31173	30256	71370	46240	0.0260908	0.0264663	0.0674157	0.0654325	0.0463513	0.0231927
RT_10nL_02A	P2	D3	GSK1838705A	Anaplastic lymphoma kinase (ALK); IGF-1R; Insulin Receptor	19937	19672	24530	24452	49356	43117	0.0403943	0.0398574	0.0568917	0.0567108	0.0484635	0.00963035
RT_10nL_02A	P2	D4	P505-15	SYK	12409	12451	33648	33689	72926	41188	0.0170159	0.0170735	0.0816937	0.0817932	0.0493941	0.0373539
RT_10nL_02A	P2	G5	Saracatinib	Autophagy; Src	24521	24109	57718	57527	125990	72106	0.0194627	0.0191356	0.080046	0.0797812	0.0496064	0.0349962
RT_10nL_02A	P2	B4	Orantinib	Apoptosis; FGFR; PDGFR; VEGFR	15328	15791	27759	27267	53953	36866	0.0284099	0.0292681	0.075297	0.0739625	0.0517344	0.0264452
RT_10nL_02A	P2	E5	URMC-099	Autophagy; Mixed Lineage Kinase	13540	13638	37764	37642	129550	38637	0.0104516	0.0105272	0.0977405	0.0974247	0.054036	0.0502835
RT_10nL_02A	P2	B5	Filgotinib	JAK	15956	16799	31805	31142	57941	36436	0.0275384	0.0289933	0.08729	0.0854704	0.057323	0.0335658
RT_10nL_02A	P2	G3	TAK-285	EGFR	22210	22130	76657	74665	90835	81454	0.0244509	0.0243629	0.0941108	0.0916652	0.0586475	0.0395502
RT_10nL_02A	P2	B2	GNF-5	Brc-Abl	25835	25489	35631	34589	65971	43427	0.0391611	0.0386367	0.082048	0.0796486	0.0598736	0.0242403
RT_10nL_02A	P2	B3	SU14813	c-Kit; PDGFR; VEGFR	17906	17715	35677	34420	51355	37851	0.0348671	0.0344952	0.0942564	0.0909355	0.0636386	0.033465
RT_10nL_02A	P2	C6	LY2109761	Autophagy; TGF-β Receptor	42057	44273	27405	27314	66563	38503	0.0631838	0.0665129	0.0711763	0.0709399	0.0679532	0.00383539
RT_10nL_02A	P2	C3	Quizartinib	Apoptosis; Autophagy; FLT3; Ligands for Target Protein for PROTAC	22956	23914	37524	37027	56108	39207	0.040914	0.0426214	0.0957074	0.0944398	0.0684206	0.0307884
RT_10nL_02A	P2	C5	PF-06650833	IRAK4	34326	33024	32239	32412	62969	35228	0.0545125	0.0524449	0.0915153	0.0920064	0.0726198	0.0221192
RT_10nL_02A	P2	C4	Crenolanib	Autophagy; FLT3; PDGFR	38405	39805	33197	32336	65416	35084	0.0587089	0.060849	0.0946215	0.0921674	0.0765867	0.0194534
RT_10nL_02A	P2	B7	MK-2206	AKT	36836	35887	38763	35440	42612	37754	0.0864451	0.0842181	0.102673	0.0938708	0.0918017	0.00833989

### Sheet: PLATE3 Inhibitors
Destination Plate Barcode	Plate#	Original Well	Inhibitor	TARGET	REPLICATE-11	REPLICATE-12	REPLICATE-21	REPLICATE-22	INS-T1	INS-T2	R1	R2	R3	R4	Average	STDEV
CONTROL-LG-03A	P3	B1	NONE	NONE	4352	4871	7976	8133	186578	102586	0.00233254	0.0026107	0.00777494	0.00792798	0.00516154	0.00310876
CONTROL-LG-03A	P3	A1	NONE	NONE	5481	5783	10014	10354	231763	124673	0.00236492	0.00249522	0.00803221	0.00830493	0.00529932	0.00331542
CONTROL-LG-03A	P3	C1	NONE	NONE	6873	6231	8992	8814	102030	84071	0.00673625	0.00610703	0.0106957	0.010484	0.00850575	0.00242174
CONTROL-HG-03A	P3	D1	NONE	NONE	9856	9871	11256	11512	97515	73160	0.0101072	0.0101225	0.0153855	0.0157354	0.0128376	0.00314725
CONTROL-HG-03A	P3	E1	NONE	NONE	12341	13256	13476	14257	98444	64038	0.0125361	0.0134655	0.0210438	0.0222633	0.0173272	0.00503474
CONTRL-HG-TUG891-GLP-1-03A	P3	G1	NONE	NONE	28508	29348	27030	26312	158480	126030	0.0179884	0.0185184	0.0214473	0.0208776	0.0197079	0.0017093
CONTRL-HG-TUG891-GLP-1-03A	P3	H1	NONE	NONE	20151	24129	32623	32680	95476	96735	0.0211058	0.0252723	0.0337241	0.033783	0.0284713	0.00633219
CONTRL-HG-TUG891-GLP-1-03A	P3	F1	NONE	NONE	22458	21717	25224	26031	82761	83821	0.027136	0.0262406	0.0300927	0.0310555	0.0286312	0.00230677
separate			H-89	PKA							0.00438382	0.00708406	0.00768116		0.006	0.001
RT_10nL_03A	P3	H11	BI605906	IKK	15219	15033	11288	11522	161555	297130	0.00942032	0.00930519	0.00379901	0.00387776	0.00660057	0.00319
RT_10nL_03A	P3	A10	GNE-495	MAP4K4	24594	23434	9228	9479	268340	131780	0.00916524	0.00873295	0.00700258	0.00719305	0.00802345	0.0010861
RT_10nL_03A	P3	G11	MLN120B	IKK	13735	12758	6714	6584	180240	69854	0.0076204	0.00707834	0.00961148	0.00942537	0.0084339	0.00127397
RT_10nL_03A	P3	D9	MKK7-COV-9	p38 MAPK	22960	21379	12003	12228	176870	261150	0.0129813	0.0120874	0.00459621	0.00468237	0.00858682	0.00457293
RT_10nL_03A	P3	A11	NCB-0846	TNIK, MAP4K; Wnt	26849	25960	14938	14774	350300	142610	0.00766457	0.00741079	0.0104747	0.0103597	0.00897745	0.00166639
RT_10nL_03A	P3	A6	PF-4800567	Casein Kinase	23141	22574	11195	11299	172890	196430	0.0133848	0.0130569	0.00569923	0.00575218	0.00947327	0.00432944
RT_10nL_03A	P3	A9	UNC3230	PIP5K1C	21480	20620	15348	14875	239450	139180	0.00897056	0.0086114	0.0110274	0.0106876	0.00982425	0.00121008
RT_10nL_03A	P3	A4	Vistusertib	Apoptosis; Autophagy; mTOR	14789	14664	16820	16961	134650	152330	0.0109833	0.0108905	0.0110418	0.0111344	0.0110125	0.000102407
RT_10nL_03A	P3	H7	Doramapimod	BRAF, Autophagy; p38 MAPK	28278	27902	13198	13624	160570	279550	0.017611	0.0173768	0.00472116	0.00487355	0.0111456	0.00733126
RT_10nL_03A	P3	E8	Pictilisib	Apoptosis; Autophagy; PI3K	23779	23541	12552	12679	255290	90571	0.00931451	0.00922128	0.0138587	0.013999	0.0115984	0.00269188
RT_10nL_03A	P3	D2	GSK2334470	PDK-1	12359	12204	18619	17896	164680	102580	0.00750486	0.00741074	0.0181507	0.0174459	0.0126281	0.00597715
RT_10nL_03A	P3	H9	HPK1-IN-3	HPK1	20986	20409	16465	16168	159285	220850	0.0131751	0.0128129	0.00745529	0.00732081	0.010191	0.00324044
RT_10nL_03A	P3	H3	PI-103	Apoptosis; Autophagy; DNA-PK; mTOR; PI3K	25332	24854	20111	21213	160730	279470	0.0157606	0.0154632	0.00719612	0.00759044	0.0115026	0.0047493
RT_10nL_03A	P3	C2	PF-4708671	Autophagy; Ribosomal S6 Kinase (RSK)	26685	25766	17264	17113	209110	150550	0.0127612	0.0123217	0.0114673	0.011367	0.0119793	0.000674725
RT_10nL_03A	P3	A8	Neflamapimod	Autophagy; p38 MAPK	21742	21192	16182	16493	287340	92133	0.00756665	0.00737523	0.0175637	0.0179013	0.0126017	0.00592664
RT_10nL_03A	P3	H4	PF3644022	MAPKAPK2	28087	27723	19290	19894	154750	258470	0.0181499	0.0179147	0.00746315	0.00769683	0.0128062	0.00603617
RT_10nL_03A	P3	A7	Harmine	5-HT Receptor; DYRK	19493	18698	21867	21586	176220	146700	0.0110617	0.0106106	0.0149059	0.0147144	0.0128232	0.00230309
RT_10nL_03A	P3	F2	Enzastaurin	Apoptosis; Autophagy; PKC	15252	14790	22280	22208	96050	190930	0.0158792	0.0153982	0.0116692	0.0116315	0.0136445	0.00231111
RT_10nL_03A	P3	A2	MKI-1	Others	21480	21069	20079	19610	223920	111140	0.00959271	0.00940916	0.0180664	0.0176444	0.0136782	0.00482711
RT_10nL_03A	P3	H8	CZC24832	PI3K	26290	26781	14829	14301	116575	308000	0.022552	0.0229732	0.00481461	0.00464318	0.0137457	0.0104134
RT_10nL_03A	P3	D10	CI-1040	Apoptosis; MEK	20952	19692	12158	12173	87085	290360	0.0240593	0.0226124	0.00418722	0.00419238	0.0137628	0.0110697
RT_10nL_03A	P3	H2	Ripasudil	ROCK	36625	36252	32794	34011	187275	386540	0.0195568	0.0193576	0.00848399	0.00879883	0.0140493	0.00624636
RT_10nL_03A	P3	F7	Tideglusib	GSK-3	21896	21383	14753	15171	161040	100030	0.0135966	0.0132781	0.0147486	0.0151665	0.0141974	0.000903504
RT_10nL_03A	P3	F11	XL413	CDC7, CK2	17369	17024	8558	8610	68193	232260	0.0254704	0.0249644	0.00368466	0.00370705	0.0144566	0.0124272
RT_10nL_03A	P3	D4	KN-93	Autophagy; CaMK	29820	29355	14642	14055	201890	99368	0.0147704	0.0145401	0.0147351	0.0141444	0.0145475	0.000287197
RT_10nL_03A	P3	G7	Tanzisertib	JNK	15445	15400	12178	12816	241230	52416	0.0064026	0.00638395	0.0232334	0.0244505	0.0151176	0.0100863
RT_10nL_03A	P3	F6	NVP-2	Apoptosis; CDK	26565	26028	17084	15835	112880	222470	0.0235338	0.0230581	0.00767924	0.00711781	0.0153473	0.00918331
RT_10nL_03A	P3	H6	AZ191	DYRK	24693	24397	19084	19708	104710	231760	0.0235823	0.0232996	0.00823438	0.00850362	0.015905	0.00870324
RT_10nL_03A	P3	G10	FRAX597	PAK1, PAK2, PAK3, PAK4, PAK5, PAK6	10918	10800	13041	12164	101240	57451	0.0107843	0.0106677	0.0226993	0.0211728	0.016331	0.00650226
RT_10nL_03A	P3	H5	ARN-3236	Salt-inducible Kinase (SIK)	35069	34955	26778	25534	161785	234760	0.0216763	0.0216058	0.0114065	0.0108766	0.0163913	0.0060658
RT_10nL_03A	P3	D7	BAY885	ERK5	20652	20366	12168	12214	105770	88140	0.0195254	0.019255	0.0138053	0.0138575	0.0166108	0.00321133
RT_10nL_03A	P3	F8	AZD6482	PIK3CB	22962	22927	11486	10813	79933	213910	0.0287266	0.0286828	0.00536955	0.00505493	0.0169585	0.013564
RT_10nL_03A	P3	C8	YM-201636	Autophagy; Influenza Virus; PI3K; PIKfyve	24042	23455	21246	19802	116060	149930	0.0207151	0.0202094	0.0141706	0.0132075	0.0170757	0.00393565
RT_10nL_03A	P3	F9	MSC2032964A	ASK1	23642	23289	12109	11168	97256	111950	0.024309	0.0239461	0.0108164	0.00997588	0.0172619	0.00793663
RT_10nL_03A	P3	E11	AZD2811	AurB	21948	21770	17170	15391	95261	139690	0.0230399	0.022853	0.0122915	0.011018	0.0173006	0.00654041
RT_10nL_03A	P3	G8	Idelalisib	Autophagy; PI3K	22585	22062	9466	9520	127260	55191	0.0177471	0.0173362	0.0171513	0.0172492	0.017371	0.0002619
RT_10nL_03A	P3	D11	Barasertib	Apoptosis; Aurora Kinase	24514	24065	14868	14609	82809	255750	0.0296031	0.0290609	0.00581349	0.00571222	0.0175474	0.0136095
RT_10nL_03A	P3	E6	BMS-265246	Angiotensin-converting Enzyme (ACE); CDK	20682	20362	12865	12931	142940	61171	0.014469	0.0142451	0.0210312	0.0211391	0.0177211	0.00388578
RT_10nL_03A	P3	F4	SCH900776	Checkpoint Kinase (Chk)	23705	23438	16612	15654	87813	151980	0.0269949	0.0266908	0.0109304	0.0103	0.018729	0.00937338
RT_10nL_03A	P3	F10	NIK SMI1	NF-κB	17244	17285	11275	11272	59429	132620	0.0290161	0.0290851	0.00850173	0.00849947	0.0187756	0.0118646
RT_10nL_03A	P3	E9	ASK1-IN-1	p38 MAPK	22785	22679	19522	19702	135200	94242	0.0168528	0.0167744	0.0207148	0.0209058	0.0188119	0.002309
RT_10nL_03A	P3	A5	MRT199665	AMPK; Apoptosis; Salt-inducible Kinase (SIK)	21852	21313	16703	15498	105280	89416	0.0207561	0.0202441	0.0186801	0.0173325	0.0192532	0.00155544
RT_10nL_03A	P3	H10	PF-3758309	Apoptosis; PAK	23844	23509	14221	14736	72675	239610	0.0328091	0.0323481	0.00593506	0.00614999	0.0193106	0.015322
RT_10nL_03A	P3	C9	BIX 02188	MEK5/ERK5	24908	24455	12911	12636	79736	154730	0.0312381	0.03067	0.00834421	0.00816648	0.0196047	0.0131073
RT_10nL_03A	P3	B8	VX-702	Autophagy; p38 MAPK	21635	21126	10946	9928	102700	56720	0.0210662	0.0205706	0.0192983	0.0175035	0.0196097	0.00158931
RT_10nL_03A	P3	A3	Y-33075	ROCK	20196	20025	19178	19278	101450	94075	0.0199073	0.0197388	0.0203859	0.0204922	0.020131	0.000364803
RT_10nL_03A	P3	C7	Ulixertinib	ERK	21381	21153	15317	15823	66299	171640	0.0322494	0.0319055	0.00892391	0.00921871	0.0205744	0.0132839
RT_10nL_03A	P3	B6	VRK-IN-1	VRK1	25753	25150	8245	7897	94917	54866	0.0271321	0.0264968	0.0150275	0.0143932	0.0207624	0.00699791
RT_10nL_03A	P3	E5	AZD1208	Apoptosis; Autophagy; Pim	24163	24038	14738	14756	135050	61895	0.0178919	0.0177993	0.0238113	0.0238404	0.0208357	0.00345291
RT_10nL_03A	P3	B4	AZD7545	PDHK	21708	20985	15752	15864	124100	63761	0.0174923	0.0169098	0.0247048	0.0248804	0.0209968	0.00439001
RT_10nL_03A	P3	D8	Alpelisib	PI3K	31697	30976	16738	16750	116580	109200	0.0271891	0.0265706	0.0153278	0.0153388	0.0211066	0.00667115
RT_10nL_03A	P3	C10	PD0325901	MEK1, MEK2	22087	21833	15951	16229	64369	185440	0.0343131	0.0339185	0.0086017	0.00875162	0.0213962	0.0146883
RT_10nL_03A	P3	G3	TG100-115	PI3K	12089	11733	23078	23600	318060	58673	0.00380086	0.00368893	0.0393333	0.0402229	0.0217615	0.020807
RT_10nL_03A	P3	G2	GSK269962A	ROCK	22932	22510	19833	20414	228760	59178	0.0100245	0.00984001	0.0335141	0.0344959	0.0219686	0.0139044
RT_10nL_03A	P3	B11	Alisertib	Apoptosis; Aurora Kinase; Autophagy	26457	24859	8819	8073	79877	60890	0.0331222	0.0311216	0.0144835	0.0132583	0.0229964	0.0105806
RT_10nL_03A	P3	G6	Silmitasertib	Autophagy; Casein Kinase	23374	23268	17297	18127	150020	54507	0.0155806	0.0155099	0.0317335	0.0332563	0.0240201	0.00980565
RT_10nL_03A	P3	C6	Flavopiridol	Apoptosis; Autophagy; CDK; HIV	25231	24745	19579	19516	70234	147140	0.0359242	0.0352322	0.0133064	0.0132636	0.0244316	0.0128741
RT_10nL_03A	P3	F3	VE-821	ATM/ATR	26604	25732	19222	19180	116870	71746	0.0227638	0.0220176	0.0267917	0.0267332	0.0245766	0.00254247
RT_10nL_03A	P3	C11	PF-03814735	Aurora Kinase; VEGFR	29137	27515	11638	9998	69138	125600	0.0421432	0.0397972	0.00926592	0.00796019	0.0247916	0.0187136
RT_10nL_03A	P3	B10	PF-06260933	MAP4K	23013	22599	11875	11796	73548	60597	0.0312898	0.0307269	0.0195967	0.0194663	0.0252699	0.00663035
RT_10nL_03A	P3	D5	CGP 57380	Apoptosis; MNK	20695	20446	20963	20170	94423	69182	0.0219173	0.0216536	0.0303012	0.029155	0.0257568	0.00461075
RT_10nL_03A	P3	B7	Ravoxertinib	ERK	25618	25692	14865	13943	94189	54214	0.0271985	0.0272771	0.0274191	0.0257184	0.0269033	0.00079515
RT_10nL_03A	P3	E7	CHIR-99021	GSK3	27231	26688	19749	20175	100920	73391	0.0269828	0.0264447	0.0269093	0.0274897	0.0269566	0.000427863
RT_10nL_03A	P3	E10	B022	NF-κB	30029	27295	23733	23867	106100	85663	0.0283025	0.0257257	0.0277051	0.0278615	0.0273987	0.00114365
RT_10nL_03A	P3	C4	VER-246608	PDHK	15692	15254	25125	24435	86964	63616	0.0180442	0.0175406	0.0394948	0.0384101	0.0283724	0.0122265
RT_10nL_03A	P3	G9	GNE-1858	HPK1	28785	27183	23365	22296	216320	50292	0.0133067	0.0125661	0.0464587	0.0443331	0.0291661	0.018763
RT_10nL_03A	P3	E3	KU-60019	ATM/ATR	25732	25343	22510	22408	123840	55689	0.0207784	0.0204643	0.0404209	0.0402377	0.0304753	0.0113794
RT_10nL_03A	P3	B3	LY-2584702	p70S6K	23346	22510	22067	21219	92795	58338	0.0251587	0.0242578	0.0378261	0.0363725	0.0309038	0.00718799
RT_10nL_03A	P3	B9	SAR405	Autophagy; PI3K	28977	28380	23461	23480	126260	59807	0.0229503	0.0224774	0.0392278	0.0392596	0.0309788	0.0095455
RT_10nL_03A	P3	C3	BIX 02565	Ribosomal S6 Kinase (RSK)	22584	21952	24704	24454	93634	62392	0.0241194	0.0234445	0.0395948	0.0391941	0.0315882	0.00901958
RT_10nL_03A	P3	E2	Sotrastaurin	PKC	28369	27600	24089	20718	117640	55459	0.0241151	0.0234614	0.0434357	0.0373573	0.0320924	0.00990826
RT_10nL_03A	P3	D3	GSK650394	GSK3	24541	23692	21219	19532	80966	59154	0.0303103	0.0292617	0.0358708	0.0330189	0.0321154	0.00296207
RT_10nL_03A	P3	G5	CRT 0066101	PDK1	36334	35897	16158	16464	117600	48250	0.0308963	0.0305247	0.0334881	0.0341223	0.0322578	0.00181176
RT_10nL_03A	P3	E4	AZD-7762	Checkpoint Kinase (Chk)	22256	21914	23273	23080	99167	54219	0.0224429	0.0220981	0.0429241	0.0425681	0.0325083	0.0118233
RT_10nL_03A	P3	G4	CCT241533	CHK2	21501	21197	27928	29342	163090	52635	0.0131835	0.0129971	0.0530598	0.0557462	0.0337466	0.0238772
RT_10nL_03A	P3	D6	SNS-032	Apoptosis; CDK	31672	31517	27279	26857	73615	86705	0.0430238	0.0428133	0.0314619	0.0309751	0.0370685	0.0067585
RT_10nL_03A	P3	B2	BDP5290	ROCK	33074	32517	21403	21012	79528	58967	0.0415879	0.0408875	0.0362966	0.0356335	0.0386014	0.00306952
RT_10nL_03A	P3	C5	OTSSP167	MELK	36803	36270	25976	25627	78175	81448	0.0470777	0.0463959	0.0318927	0.0314642	0.0392077	0.00870014
RT_10nL_03A	P3	B5	MELK-8a	MELK	29315	28772	16755	16857	54608	63545	0.0536826	0.0526883	0.0263671	0.0265277	0.0398164	0.0154427
RT_10nL_03A	P3	F5	SGI-1776	PIM1	66698	65646	29619	26727	83869	58900	0.0795264	0.0782721	0.0502869	0.0453769	0.0633656	0.0180556
